# Enriched zones of embedded ribonucleotides are associated with DNA replication and coding sequences in the human mitochondrial genome

**DOI:** 10.1101/2023.04.05.535745

**Authors:** Penghao Xu, Taehwan Yang, Deepali L. Kundnani, Mo Sun, Stefania Marsili, Alli L. Gombolay, Youngkyu Jeon, Gary Newnam, Sathya Balachander, Veronica Bazzani, Umberto Baccarani, Vivian S. Park, Sijia Tao, Adriana Lori, Raymond F. Schinazi, Baek Kim, Zachary F. Pursell, Gianluca Tell, Carlo Vascotto, Francesca Storici

**Affiliations:** School of Biological Sciences, Georgia Institute of Technology, Atlanta, GA, USA; Department of Medicine, University of Udine, Udine, Italy; General Surgery Clinic and Liver Transplant Center, University-Hospital of Udine; Department of Biochemistry and Molecular Biology, Tulane Cancer Center, Tulane University of Medicine, New Orleans, Louisiana; Department of Pediatrics, School of Medicine, Emory University, Atlanta, GA, USA; Department of Psychiatry and Behavioral Sciences, Emory University, Atlanta, Georgia, USA; Department of Population Science, American Cancer Society, Atlanta, GA; Laboratory of Molecular Biology and DNA repair, Department of Medicine, University of Udine, Udine, Italy; IMol Polish Academy of Sciences, Warsaw, Poland

**Keywords:** Ribonucleotides, human mitochondrial DNA, Ribose-Map, DNA replication, ribose-seq, yeast mitochondrial DNA, hepatocellular carcinoma, human embryonic kidney HEK293T cells, human embryonic stem cells hESC-H9, lymphocytes CD4^+^T.

## Abstract

Abundant ribonucleoside triphosphate (rNTP) incorporation in DNA by DNA polymerases in the form of ribonucleoside monophosphates (rNMPs) is a widespread phenomenon in nature, resulting in DNA structural change and genome instability. The rNMP distribution, characteristics, hotspots, and association with DNA metabolic processes in human mitochondrial DNA (hmtDNA) remain mostly unknown. Here, we utilize the *ribose-seq* technique to capture embedded rNMPs in mtDNA of six different human cell types with wild-type or mutant ribonuclease (RNase) H2 genotype. The rNMPs are preferentially embedded in the DNA of the light strand in most cell types studied, but not in the liver-tissue cells, in which the rNMPs are dominant on the heavy strand of hmtDNA. We uncover common rNMP hotspots and conserved rNMP-enriched zones across the entire hmtDNA, including in the replication-control region, which may result in the suppression of mtDNA replication. We also show that longer coding sequences have a significantly higher rNMP-embedment frequency per nucleotide. While the composition of the embedded rNMPs varies among the different cell types, by studying the genomic context of embedded rNMPs, we detected common rNMP-embedment patterns in hmtDNA. The genomic contexts of rNMPs found in hmtDNA are mainly distinct from those found in yeast mtDNA, highlighting a unique signature of rNTP incorporation by hmtDNA polymerase γ.
