## Supplementary material for "Enriched zones of embedded ribonucleotides are associated with DNA replication and coding sequences in the human mitochondrial genome": All additional files: additional file 1 rNMPs found in ribose-seq libraries of hmtDNA 20230403.xls

### Sheet: Sheet1
Additional File 1. rNMPs found in ribose-seq libraries of hmtDNA.
Cell type	Genotype	Library	Fragmentation	Number of rNMPs	rAMP (%)	Mean (%)	St dev* (%)	rCMP (%)	Mean (%)	St dev* (%)	rGMP (%)	Mean (%)	St dev* (%)	rUMP (%)	Mean (%)	St dev* (%)	Barcode	PCR 1	PCR 2
CD4T	WT	FS185	NEBNext dsDNA Fragmentase	143927	59.1508	55.0953	3.06433	17.536	21.5835	5.31263	22.0897	21.6064	4.7421	1.22354	1.71484	0.711696	CCG	10	7
		FS186	[HpyCH4V] + [Hpy166II, Eco53KI, RsaI, StuI]	371418	56.2181			16.2356			26.4739			1.07238			TGA	10	7
		FS187	[NEBNext dsDNA Fragmentase] + [HpyCH4V] + [Hpy166II, Eco53KI, RsaI, StuI]	9143	50.793			21.0653			25.2652			2.87652			TGT	6	11
		FS188	[NEBNext dsDNA Fragmentase] + [HpyCH4V] + [Hpy166II, Eco53KI, RsaI, StuI]	11463	53.9649			29.5821			14.6471			1.80581			CTG	6	11
		FS189	[NEBNext dsDNA Fragmentase] + [HpyCH4V] + [Hpy166II, Eco53KI, RsaI, StuI]	22244	55.3498			23.4985			19.5558			1.59594			GAC	6	11
hESC-H9	WT	FS197	NEBNext dsDNA Fragmentase	19065	14.9279	16.5162	1.58655	63.1314	58.0833	5.32532	17.2987	18.4852	1.31914	4.64201	6.91534	4.74577	GCT	6	11
		FS198	NEBNext dsDNA Fragmentase	9488	16.7791			55.86			18.8027			8.55818			GAC	6	11
		FS199	[HpyCH4V] + [Hpy166II, Eco53KI, RsaI, StuI]	8083	16.2192			59.4952			19.1637			5.12186			GAA	6	11
		FS201	[NEBNext dsDNA Fragmentase] + [HpyCH4V] + [Hpy166II, Eco53KI, RsaI, StuI]	8136	15.5851			49.9631			20.1573			14.2945			AGC	6	11
		FS303	[Cvikl-1] + [MlyI, MscI, MslI]	409100	19.0699			61.9665			17.0034			1.96016			GCT	6	11
DLTB	WT	FS257	NEBNext dsDNA Fragmentase	1100886	75.7223	79.1966	4.64156	1.67819	2.2701	0.646043	21.1684	16.7045	5.55221	1.43112	1.82873	0.358739	CGG	6	11
		FS259	NEBNext dsDNA Fragmentase	4665409	83.3439			2.46495			12.2023			1.98885			TTC	6	11
		FS261	[AluI] + [Hpy166II, PmlI, StuI] + [Cac8I, HpyCH4V, PmeI]	1244143	74.6688			1.84215			21.8366			1.65238			ACA	6	11
		FS263	[AluI] + [Hpy166II, PmlI, StuI] + [Cac8I, HpyCH4V, PmeI]	3792907	83.0515			3.09512			11.6108			2.24255			AGC	6	11
TLTB	WT	FS258	NEBNext dsDNA Fragmentase	601126	80.6548	79.3007	1.03553	2.43626	3.26419	0.861327	15.0499	15.2628	0.525226	1.85901	2.17237	0.40736	GCT	6	11
		FS260	NEBNext dsDNA Fragmentase	3061782	78.6985			3.84394			15.0715			2.38603			CAG	6	11
		FS262	[AluI] + [Hpy166II, PmlI, StuI] + [Cac8I, HpyCH4V, PmeI]	1808101	79.5321			2.62236			16.041			1.80449			GTC	6	11
		FS264	[AluI] + [Hpy166II, PmlI, StuI] + [Cac8I, HpyCH4V, PmeI]	3207539	78.3172			4.15421			14.8886			2.63997			TCA	6	11
WB-GTP control	WT	FS195	[NEBNext dsDNA Fragmentase] + [HpyCH4V] + [Hpy166II, Eco53KI, RsaI, StuI]	21350	25.1569			48.7681			22.8478			3.22717			CCG	6	11
WB-GTP PTSD	WT	FS196	[NEBNext dsDNA Fragmentase] + [HpyCH4V] + [Hpy166II, Eco53KI, RsaI, StuI]	49533	28.5991			47.0111			20.0735			4.31631			TGA	6	11
HCT116	WT	FS193	[NEBNext dsDNA Fragmentase] + [HpyCH4V] + [Hpy166II, Eco53KI, RsaI, StuI]	24371	56.875			17.9435			23.7988			1.38279			CTG	6	11
HEK293T	WT	FS203	[NEBNext dsDNA Fragmentase] + [HpyCH4V] + [Hpy166II, Eco53KI, RsaI, StuI]	26447	19.4464	21.4524	2.36816	35.8793	40.7937	4.59318	39.6264	34.3259	5.83588	5.04783	3.42802	1.42792	GAA	6	11
		FS305	[Cvikl-1] + [MlyI, MscI, MslI]	1412627	20.8461			41.5233			35.2792			2.35143			CCG	6	11
		FS326	NEBNext dsDNA Fragmentase	185316	24.0648			44.9783			28.072			2.8848			GAC	6	11
HEK293T	RNH2A-KO T3-8	FS300	[HpyCH4V] + [Hpy166II, Eco53KI, RsaI, StuI]	179238	21.5311	22.7875	2.07958	28.0599	37.1436	6.06209	48.5779	38.0804	7.22174	1.83108	1.98851	0.245684	TGA	6	11
		FS306	[Cvikl-1] + [MlyI, MscI, MslI]	146680	22.155			40.4868			35.6279			1.7303			TGA	6	11
		FS309	[AluI, PvuII, AleI] + [SspI, DraI, HaeIII]	52039	21.5857			40.2141			36.0441			2.15608			GAA	6	11
		FS327	NEBNext dsDNA Fragmentase	38183	25.878			39.8135			32.0719			2.2366			TGT	6	11
HEK293T	RNH2A-KO T3-17	FS301	[HpyCH4V] + [Hpy166II, Eco53KI, RsaI, StuI]	262453	22.1864	24.3639	1.58744	35.8723	33.1115	5.98135	39.9904	40.3072	6.26655	1.95083	2.21736	0.232735	CTG	6	11
		FS307	[AluI, PvuII, AleI] + [SspI, DraI, HaeIII]	119475	24.3423			27.2944			46.1745			2.18874			TGT	6	11
		FS310	[Cvikl-1] + [MlyI, MscI, MslI]	4765	25.0157			29.1081			43.3578			2.51836			TGT	6	11
		FS329	NEBNext dsDNA Fragmentase	73525	25.9109			40.1714			31.7062			2.21149			AGC	6	11
