## Supplementary material for "Enriched zones of embedded ribonucleotides are associated with DNA replication and coding sequences in the human mitochondrial genome": All additional files: additional file 2 Counts and percentages of reads aligned to light and heavy strands of hmtDNA 20230403.xls

### Sheet: Sheet1
Additional File 2. Counts and percentages of reads aligned to light and heavy strands of hmtDNA
Sample	Paired end read counts in mitochondria		Percentage of reads in mitochondria (%)		Coverage mean depth (x)
	Light(+)	Heavy(-)	Light(+)	Heavy(-)
CD4T-1	3245	3438	48.56	51.44	57.15
CD4T-2	2356	2433	49.2	50.8	41.9
CD4T-3	8362	8633	49.2	50.8	148.52
CD4T-4	4509	4660	49.18	50.82	80.31
hESC-H9-1	18621	19460	48.9	51.1	328.26
hESC-H9-2	31374	31248	50.1	49.9	541.26
HEK293T-RNASEH2A-KO-T3-17	28845	29601	49.35	50.65	510.4
HEK293T-RNASEH2A-KO-T3-8	43664	44367	49.6	50.4	768.22
HEK293T-WT	55332	56322	49.56	50.44	980.98
TLTB-8	1577770	1608024	49.53	50.47	24565.2
TLTB-P	274312	281228	49.38	50.62	4453.75
DLTB-8	594887	605376	49.56	50.44	9481.09
DLTB-P	318626	330584	49.08	50.92	5046.43
