## Supplementary material for "Enriched zones of embedded ribonucleotides are associated with DNA replication and coding sequences in the human mitochondrial genome": All additional files: additional file 4 Common rNMP-enriched zones in hmtDNA_20230327.xls

### Sheet: rNMP enriched zones
Additional File 4: Common rNMP-enriched zones in hmtDNA
Name	Strand	Start	End	EF_mean	EF_median	Sample
REZ1L	Light	1600	1800	2.77149	2.13781	FS185,FS186,FS187,FS188,FS193,FS195,FS196,FS197,FS198,FS201,FS203,FS257,FS258,FS259,FS260,FS261,FS262,FS263,FS264,FS300,FS301,FS305,FS307,FS309,FS310,FS326,FS327,FS329
REZ2L	Light	6400	6600	2.71666	2.54594	FS185,FS186,FS187,FS188,FS189,FS193,FS195,FS196,FS197,FS198,FS199,FS201,FS203,FS262,FS263,FS264,FS300,FS301,FS303,FS305,FS306,FS307,FS309,FS310,FS326,FS327,FS329
REZ3L	Light	7000	7200	4.53581	4.19134	FS185,FS186,FS187,FS188,FS189,FS193,FS195,FS196,FS197,FS198,FS199,FS201,FS203,FS257,FS258,FS259,FS260,FS261,FS262,FS263,FS264,FS300,FS301,FS303,FS305,FS306,FS307,FS309,FS310,FS326,FS327,FS329
REZ4L	Light	8000	8200	1.97751	1.71451	FS185,FS186,FS187,FS188,FS189,FS193,FS195,FS196,FS197,FS198,FS201,FS203,FS257,FS258,FS259,FS260,FS300,FS301,FS303,FS305,FS306,FS309,FS310,FS326,FS327,FS329
REZ5L	Light	8200	8400	2.16982	1.99109	FS185,FS186,FS187,FS188,FS189,FS193,FS195,FS196,FS197,FS198,FS199,FS201,FS203,FS257,FS258,FS259,FS260,FS261,FS262,FS263,FS264,FS300,FS301,FS303,FS305,FS309,FS326,FS329
REZ6L	Light	13000	13200	3.08208	2.8973	FS185,FS186,FS187,FS188,FS189,FS193,FS195,FS196,FS197,FS198,FS199,FS201,FS203,FS259,FS261,FS262,FS263,FS264,FS300,FS301,FS303,FS305,FS306,FS307,FS309,FS310,FS326,FS327,FS329
REZ7L	Light	13400	13600	2.57422	1.94716	FS185,FS186,FS187,FS188,FS189,FS193,FS195,FS196,FS197,FS198,FS199,FS201,FS203,FS257,FS258,FS259,FS260,FS261,FS262,FS263,FS264,FS300,FS301,FS303,FS305,FS306,FS310,FS326,FS327,FS329
REZ8L	Light	16400	16569	2.89596	2.68377	FS185,FS186,FS187,FS188,FS189,FS193,FS195,FS196,FS197,FS198,FS199,FS201,FS203,FS257,FS258,FS259,FS260,FS261,FS263,FS264,FS300,FS301,FS303,FS305,FS306,FS309,FS310,FS326,FS327,FS329
REZ1H	Heavy	7600	7800	3.84156	3.16935	FS185,FS186,FS187,FS188,FS189,FS193,FS195,FS196,FS197,FS198,FS199,FS201,FS203,FS257,FS258,FS259,FS260,FS261,FS262,FS263,FS264,FS300,FS301,FS303,FS305,FS306,FS307,FS309,FS310,FS326,FS327,FS329
REZ2H	Heavy	7800	8000	2.73213	2.00806	FS185,FS186,FS187,FS188,FS189,FS193,FS195,FS196,FS197,FS198,FS199,FS201,FS203,FS257,FS258,FS259,FS260,FS261,FS262,FS263,FS264,FS300,FS301,FS306,FS307,FS309,FS310,FS326,FS327,FS329
REZ3H	Heavy	14800	15000	3.40595	2.87306	FS185,FS186,FS187,FS188,FS189,FS193,FS195,FS196,FS197,FS198,FS199,FS201,FS203,FS257,FS258,FS259,FS260,FS261,FS263,FS264,FS300,FS301,FS306,FS307,FS309,FS310,FS326,FS327,FS329
REZ4H	Heavy	16200	16400	3.72926	3.35281	FS185,FS186,FS187,FS188,FS189,FS193,FS195,FS196,FS197,FS198,FS199,FS201,FS203,FS257,FS258,FS259,FS260,FS261,FS262,FS263,FS264,FS300,FS301,FS303,FS305,FS306,FS309,FS310,FS326,FS327,FS329
REZ5H	Heavy	16400	16569	3.47826	3.45969	FS185,FS186,FS187,FS188,FS189,FS193,FS195,FS196,FS197,FS198,FS201,FS203,FS257,FS258,FS259,FS260,FS261,FS300,FS301,FS303,FS305,FS307,FS309,FS326,FS327,FS329
