## Supplementary material for "Enriched zones of embedded ribonucleotides are associated with DNA replication and coding sequences in the human mitochondrial genome": All additional files: additional file 7 Statistical test for rNMP-embedment composition and pattern bias between the two strands 20220403.xls

### Sheet: human_nr
Additional File 7: Statistical test for rNMP-embedment composition and pattern bias between the two strands
NR	ALL	CD4	H9	DLTB	TLTB	HEK293T	RNH2A-KO T3-T8	RNH2A-KO T3-T17
AA	0.824666	1	0.547619	0.885714	0.485714	0.7	0.685714	0.885714
CA	0.19974	1	0.150794	1	0.685714	0.7	0.342857	0.485714
GA	0.00432718	0.150794	0.222222	0.0285714	0.0571429	0.4	0.342857	0.485714
TA	0.0392965	0.0952381	1	0.485714	0.114286	0.2	1	0.885714
AC	0.023668	0.420635	0.84127	0.0285714	0.2	1	0.0285714	0.2
CC	0.595854	0.547619	0.309524	0.0285714	0.114286	0.7	0.342857	0.114286
GC	0.350723	0.690476	0.0952381	0.0285714	0.0285714	1	0.485714	0.2
TC	0.803823	0.309524	0.690476	0.0285714	0.0285714	1	1	0.685714
AG	0.114637	0.222222	0.309524	0.885714	0.342857	0.4	1	0.885714
CG	1.58286e-05	0.222222	0.309524	0.342857	0.0571429	0.1	0.114286	0.685714
GG	0.0262702	1	0.84127	0.0285714	0.0285714	0.7	0.2	0.342857
TG	0.393868	0.222222	0.547619	0.885714	1	0.7	0.685714	1
AT	0.00124124	0.031746	0.222222	1	0.485714	0.1	1	0.0285714
CT	0.029116	0.150794	0.420635	0.885714	1	0.7	0.0285714	0.0285714
GT	0.711944	1	0.84127	0.0571429	1	0.7	0.0571429	0.114286
TT	0.401359	0.222222	0.84127	0.114286	0.0571429	0.7	0.485714	0.2

### Sheet: human_nnr
NNR	ALL	CD4	H9	DLTB	TLTB	HEK293T	RNH2A-KO T3-T8	RNH2A-KO T3-T17
AAA	0.752353	1	0.309524	0.485714	0.114286	1	0.685714	0.885714
CAA	0.951819	0.309524	0.420635	0.342857	0.0571429	0.7	0.342857	0.685714
GAA	0.424339	0.150794	0.309524	1	1	0.4	1	0.885714
TAA	0.386462	0.547619	0.420635	0.885714	0.485714	0.4	0.485714	0.485714
ACA	0.00866468	0.547619	1	0.2	0.485714	0.7	0.0285714	0.342857
CCA	1.82385e-07	0.00793651	0.015873	0.885714	0.485714	0.1	0.2	0.342857
GCA	0.448071	0.222222	0.309524	0.485714	0.685714	0.4	0.342857	0.0285714
TCA	0.029116	0.309524	0.547619	0.485714	0.685714	0.1	0.342857	0.685714
AGA	0.00281231	0.0952381	0.309524	0.0285714	0.0285714	1	0.114286	0.0285714
CGA	0.824666	0.547619	0.547619	0.685714	0.685714	0.4	0.485714	1
GGA	0.00246322	0.84127	0.150794	0.0285714	0.0285714	0.7	0.0571429	0.2
TGA	2.80817e-07	0.00793651	0.690476	0.0285714	0.0285714	0.1	0.114286	0.0285714
ATA	0.856158	0.420635	0.222222	0.2	0.485714	1	0.485714	0.0571429
CTA	0.267974	0.0555556	0.420635	0.342857	0.114286	0.4	0.685714	0.685714
GTA	0.120941	0.0555556	0.420635	0.885714	0.2	0.7	0.0285714	0.114286
TTA	0.898499	0.547619	0.84127	0.114286	0.342857	0.4	0.885714	0.342857
AAC	2.21147e-06	0.00793651	0.84127	0.0285714	0.0285714	0.4	0.0285714	0.0571429
CAC	0.0212925	0.420635	0.0952381	0.0571429	0.342857	1	0.0285714	0.342857
GAC	0.0171573	0.420635	0.015873	0.342857	0.685714	0.4	0.485714	0.342857
TAC	0.152719	1	0.547619	0.685714	0.685714	0.2	0.342857	0.485714
ACC	0.662559	1	0.309524	0.342857	0.685714	1	0.885714	0.885714
CCC	0.00142791	0.0952381	0.00793651	0.114286	0.885714	0.1	0.0285714	0.342857
GCC	0.000194515	0.690476	0.0952381	0.0285714	0.0285714	0.7	0.114286	0.0285714
TCC	0.168734	0.309524	0.222222	0.342857	1	0.4	0.685714	0.685714
AGC	0.323694	0.150794	1	0.885714	1	0.4	0.0285714	0.485714
CGC	1.3179e-05	0.547619	0.150794	0.0285714	0.2	0.7	0.0285714	0.0571429
GGC	0.0380333	0.222222	0.00793651	0.0285714	0.2	1	0.342857	0.885714
TGC	0.000119632	0.031746	0.015873	0.0285714	0.0285714	0.4	0.0285714	0.685714
ATC	0.721976	0.0555556	0.690476	0.0285714	0.685714	1	0.342857	0.342857
CTC	0.00490834	0.150794	0.690476	1	0.885714	0.7	0.0571429	0.0285714
GTC	0.94113	0.690476	0.690476	0.685714	0.114286	0.2	0.685714	0.685714
TTC	0.000769603	0.150794	0.309524	1	0.342857	0.1	0.0285714	0.0571429
AAG	0.000240352	0.031746	0.420635	0.2	0.114286	0.1	0.114286	0.885714
CAG	0.279748	0.690476	1	0.685714	0.685714	1	0.114286	0.114286
GAG	0.000253301	0.00793651	0.222222	0.685714	1	0.1	0.0285714	0.2
TAG	0.0171573	0.0555556	1	0.2	0.2	1	0.485714	0.342857
ACG	0.0945873	0.690476	0.547619	0.0285714	0.114286	1	0.885714	1
CCG	8.8158e-10	0.0555556	0.00793651	0.0285714	0.0285714	0.1	0.0285714	0.0571429
GCG	0.00739048	0.00793651	0.0952381	0.685714	0.114286	0.2	0.2	0.114286
TCG	0.401359	0.84127	0.84127	0.685714	0.342857	0.7	1	0.485714
AGG	0.00555921	0.222222	0.222222	0.0285714	0.0285714	0.7	0.485714	0.685714
CGG	0.440078	0.309524	0.420635	0.885714	0.885714	0.7	0.0571429	0.485714
GGG	0.0380333	0.690476	0.222222	0.885714	0.485714	0.4	0.685714	0.485714
TGG	0.803823	0.222222	0.690476	0.342857	0.0285714	0.7	0.685714	0.342857
ATG	0.00246322	1	0.690476	0.0285714	0.0285714	1	0.114286	0.685714
CTG	0.262217	1	0.690476	0.885714	0.885714	0.2	0.114286	0.485714
GTG	0.262217	0.84127	1	0.0571429	0.0571429	0.7	0.342857	1
TTG	0.877285	1	1	0.0285714	0.885714	1	0.485714	0.485714
AAT	0.371908	0.309524	0.031746	0.114286	0.885714	0.4	0.0285714	0.885714
CAT	0.506278	0.690476	0.222222	0.485714	0.885714	0.1	0.0285714	0.685714
GAT	0.00901245	0.0952381	0.309524	0.0571429	1	0.7	0.485714	0.485714
TAT	0.0629335	0.420635	0.547619	1	0.342857	0.1	1	0.685714
ACT	0.245459	0.0952381	0.547619	0.685714	0.885714	1	0.342857	0.485714
CCT	0.514906	1	0.547619	0.342857	0.485714	1	0.0285714	0.114286
GCT	0.108594	0.690476	0.150794	0.0571429	0.342857	0.4	0.114286	0.114286
TCT	0.605194	0.690476	1	0.485714	0.685714	1	1	0.685714
AGT	0.195072	0.420635	0.150794	0.685714	0.685714	1	0.114286	0.885714
CGT	0.919676	0.66643	0.84127	0.685714	0.885714	1	0.771503	0.0285714
GGT	0.0012406	0.150794	1	0.0285714	0.342857	0.4	0.0571429	0.685714
TGT	0.330298	0.420635	1	0.342857	0.485714	0.4	0.2	0.885714
ATT	0.298059	0.309524	0.309524	0.885714	0.685714	1	0.2	0.342857
CTT	0.267974	0.690476	0.690476	0.2	0.342857	0.4	0.0571429	0.0285714
GTT	0.919786	0.222222	0.84127	0.114286	0.0571429	1	0.114286	0.885714
TTT	0.148902	0.309524	0.547619	1	0.685714	1	0.485714	0.685714

### Sheet: yeast_nr
NR	ALL	WT	rnh201
AA	0.320894	0.293424	0.441803
CA	0.68274	0.792813	0.95913
GA	0.209343	0.792813	0.0829837
TA	0.015386	0.100668	0.0649573
AC	0.559291	0.742666	0.573737
CC	0.0166671	0.0488441	0.194872
GC	0.231313	0.167905	0.798446
TC	0.00936777	0.212165	0.0104118
AG	0.0658756	0.167905	0.278632
CG	0.726086	0.693588	0.95913
GG	2.02213e-05	0.00709684	0.0029526
TG	0.0245765	0.0877681	0.0649573
AT	0.121786	0.393302	0.104895
CT	0.0195132	0.130968	0.0379176
GT	0.41367	0.511406	0.645377
TT	0.0307408	0.130968	0.0649573

### Sheet: yeast_nnr
NNR	ALL	WT	rnh201
AAA	0.619675	0.55453	0.95913
CAA	0.0210891	0.0659711	0.234499
GAA	0.770327	0.895514	0.645377
TAA	0.953438	0.645764	0.798446
ACA	0.0285528	0.212165	0.0379176
CCA	4.948e-05	0.00129274	0.0206682
GCA	0.0903993	0.0877681	0.328205
TCA	0.0120476	0.0659711	0.160528
AGA	0.483507	0.599361	0.160528
CGA	0.492641	0.869567	0.441803
GGA	0.0265003	0.189082	0.0498834
TGA	0.335333	0.742666	0.505361
ATA	0.365446	0.792813	0.234499
CTA	0.860947	0.742666	0.720901
GTA	0.0086008	0.0877681	0.0498834
TTA	0.00146147	0.0356164	0.00699301
AAC	0.136505	0.189082	0.573737
CAC	0.144362	0.189082	0.573737
GAC	0.792741	1	0.798446
TAC	0.365446	0.237218	0.878477
ACC	9.14985e-05	0.030239	0.0001554
CCC	0.381116	0.792813	0.104895
GCC	0.726086	0.843831	0.441803
TCC	0.079828	0.742666	0.0379176
AGC	0.00239538	0.293424	0.0018648
CGC	0.0749321	0.237218	0.234499
GGC	0.792741	0.693588	0.878477
TGC	0.00319145	0.0488441	0.0281274
ATC	0.976709	0.843831	0.798446
CTC	0.0355514	0.237218	0.160528
GTC	0.000459411	0.030239	0.014763
TTC	0.152561	0.599361	0.194872
AAG	0.0658756	0.212165	0.234499
CAG	0.231313	0.393302	0.573737
GAG	0.079828	0.293424	0.160528
TAG	0.015386	0.115035	0.0379176
ACG	0.365446	0.599361	0.720901
CCG	0.907035	0.792813	0.505361
GCG	0.350184	0.843831	0.278632
TCG	0.559291	0.693588	0.645377
AGG	5.60444e-05	0.00312745	0.0018648
CGG	0.16111	0.293424	0.328205
GGG	0.152561	0.645764	0.160528
TGG	0.0227749	0.100668	0.0379176
ATG	0.144362	0.148562	0.573737
CTG	0.293254	0.947645	0.160528
GTG	0.0577411	0.264292	0.160528
TTG	0.0355514	0.148562	0.278632
AAT	0.397192	0.947645	0.130381
CAT	0.0577411	0.148562	0.278632
GAT	0.661443	1	0.505361
TAT	0.00422194	0.100668	0.0001554
ACT	0.286574	0.375225	0.878477
CCT	0.0903993	0.357933	0.0281274
GCT	0.0330713	0.0877681	0.104895
TCT	0.930207	0.742666	0.573737
AGT	0.0930318	0.100572	0.293266
CGT	0.557474	1	0.278632
GGT	0.558082	0.842954	0.114916
TGT	0.404479	0.973546	0.160528
ATT	0.00422194	0.056873	0.004662
CTT	0.0504595	0.212165	0.104895
GTT	0.00251259	0.0526641	0.0649573
TTT	0.0439636	0.115035	0.0829837
