## Supplementary material for "Enriched zones of embedded ribonucleotides are associated with DNA replication and coding sequences in the human mitochondrial genome": All additional files: additional file 8 Maximum rNMP count in each library 20220403.xls

### Sheet: Count
Additional File 8: Maximum rNMP count in each library.
Library	Celltype	Positive Maxcount	Negative Maxcount
FS185	CD4T	307	148
FS186	CD4T	894	409
FS187	CD4T	31	28
FS188	CD4T	97	46
FS189	CD4T	99	256
FS193	HCT116	97	160
FS195	WB-GTP-control	64	96
FS196	WB-GTP-PTSD	156	94
FS197	hESC	58	54
FS198	hESC	37	28
FS199	hESC	95	33
FS201	hESC	47	26
FS203	HEK293T WT	88	177
FS257	DLTB	624	2609
FS258	TLTB	331	1560
FS259	DLTB	2302	4801
FS260	TLTB	1204	4165
FS261	DLTB	975	3782
FS262	TLTB	1347	3770
FS263	DLTB	3057	4030
FS264	TLTB	3339	5186
FS300	HEK293T RNH2A-KO T3-8	253	643
FS301	HEK293T RNH2A-KO T3-17	387	779
FS303	hESC	1287	511
FS305	HEK293T WT	2492	2703
FS306	HEK293T RNH2A-KO T3-8	945	536
FS307	HEK293T RNH2A-KO T3-17	110	451
FS309	HEK293T RNH2A-KO T3-8	133	176
FS310	HEK293T RNH2A-KO T3-17	6	19
FS326	HEK293T WT	85	165
FS327	HEK293T RNH2A-KO T3-8	34	33
FS329	HEK293T RNH2A-KO T3-17	58	67
